# Expansion Spatial Transcriptomics

**DOI:** 10.1101/2022.10.25.513696

**Authors:** Yuhang Fan, Žaneta Andrusivová, Yunming Wu, Chew Chai, Ludvig Larsson, Mengxiao He, Liqun Luo, Joakim Lundeberg, Bo Wang

## Abstract

Capture array-based spatial transcriptomics methods have been widely used to resolve gene expression in diverse tissue contexts, however, their spatial resolution is limited by array density. We present Expansion Spatial Transcriptomics (Ex-ST) to overcome this limitation by clearing and expanding tissue prior to capturing the entire transcriptome. This approach allows us to achieve near cellular resolution and higher capture efficiency of lowly-expressed genes, which we demonstrate using mouse brain samples.
