## Supplementary Table 2 for "Expansion Spatial Transcriptomics"

Table S3. Dendritically enriched gene list
Gene name	Detected by Ex-ST?	Detected by ST?	Detected by Joshua, et al.?	Detected by Tushev, et al.?	Detected by Slide_seq V2?
Smdt1	Y	N		Y	Y
Pdxk	Y	N	Y		Y
Fgf13	Y	N	Y		Y
Pdxdc1	Y	N	Y		Y
Suds3	Y	N	Y		Y
Thra	Y	N	Y		Y
Uqcr11	Y	N	Y		Y
Smarcc2	Y	N	Y		Y
Phyh	Y	N	Y		Y
D8Ertd738e	Y	N	Y		Y
Sh3glb1	Y	N	Y		Y
Drap1	Y	N	Y		Y
Plekhb2	Y	N	Y		Y
Shank1	Y	N			Y
Slc38a3	Y	N			Y
Clmn	Y	N			Y
Clmn	Y	N			Y
Scrt1	Y	N			Y
Phactr1	Y	N			Y
Dok6	Y	N			Y
Dok6	Y	N			Y
Rnf165	Y	N			Y
Sipa1l1	Y	N			Y
Gfod1	Y	N			Y
Gng7	Y	N	Y	Y	Y
Dlg2	Y	N	Y		Y
Cdk16	Y	N	Y		Y
Mospd3	Y	N	Y		Y
Fbxo41	Y	N	Y		Y
Wiz	Y	N			Y
Nf2	Y	N			Y
Nf2	Y	N			Y
Ap3s2	Y	N			Y
Jph3	Y	N			Y
Mt3	Y	N		Y	Y
Mafg	Y	N		Y	Y
Hapln1	Y	N		Y	Y
Shc3	Y	N		Y	Y
Shc3	Y	N	Y		Y
Atp1a2	Y	N	Y		Y
Slc1a2	Y	N	Y		Y
Cit	Y	N	Y		Y
Grm3	Y	N	Y		Y
Grm3	Y	N	Y		Y
Mgll	Y	N	Y		Y
Slc1a3	Y	N	Y		Y
Epas1	Y	N	Y		Y
Asrgl1	Y	N			Y
Gng13	Y	N			Y
Clu	Y	N			Y
Mfap3l	Y	N			Y
Shank3	Y	N			Y
Dusp15	Y	N			Y
Tmem229a	Y	N			Y
Tmem229a	Y	N			Y
Fosb	Y	N			Y
Baalc	Y	N			Y
Srcin1	Y	N			Y
Srcin1	Y	N			Y
Dio2	Y	N			Y
Cbfa2t3	Y	N			Y
Cbfa2t3	Y	N			Y
Cplx2	Y	N			Y
Cplx2	Y	N			Y
Tbkbp1	Y	N			Y
Slc6a1	Y	N	Y	Y	Y
Ctnnd2	Y	N	Y	Y	Y
Abcd2	Y	N		Y	Y
Fam163a	Y	N		Y	Y
Rab11fip4	Y	N		Y	Y
Acsl6	Y	N	Y		Y
Chrna4	Y	N	Y		Y
Ubqln4	Y	N	Y		Y
Cib2	Y	N	Y		Y
Adarb2	Y	N	Y		Y
Fxyd1	Y	N	Y		Y
Sbk1	Y	N	Y		Y
Panx2	Y	N			Y
Csdc2	Y	N			Y
Cnr1	Y	N			Y
Ctnnbip1	Y	N			Y
Rack1	Y	N			Y
Agap1	Y	N			Y
Agap1	Y	N			Y
Lix1	Y	N			Y
Slc6a11	Y	N			Y
Adcy5	Y	N			Y
Golga7b	Y	N			Y
Mmp24	Y	N			Y
Btbd3	Y	N			Y
Gna12	Y	N			Y
Gna12	Y	N			Y
Gna12	Y	N			Y
Hemk1	Y	N			Y
Epb41l1	Y	N			Y
Iqsec3	Y	N			Y
Abat	Y	N			Y
Mturn	Y	N	Y	Y
Pitpnm2	Y	N	Y	Y
Ybx1	Y	N	Y	Y
Gabrg1	Y	N	Y	Y
Fkbp2	Y	N	Y	Y
Epn1	Y	N	Y	Y
Gad2	Y	N	Y	Y
Arnt2	Y	N	Y	Y
Adcyap1r1	Y	N	Y	Y
Ptpmt1	Y	N		Y
Gcsh	Y	N		Y
Pip5k1c	Y	N		Y
Pcyt1b	Y	N		Y
Irak1	Y	N		Y
Tmem160	Y	N		Y
Fasn	Y	N		Y
Tef	Y	N		Y
Adarb1	Y	N		Y
Adap1	Y	N		Y
Dbnl	Y	N		Y
Dbnl	Y	N		Y
Arl3	Y	N		Y
Pom121	Y	N		Y
Zfp146	Y	N		Y
Baz1a	Y	N		Y
Kcnj13	Y	N		Y
Dtl	Y	N		Y
Hist1h1b	Y	N		Y
Hist1h2ap	Y	N		Y
Hist1h1d	Y	N		Y
Hck	Y	N		Y
Cd79b	Y	N		Y
Arhgap30	Y	N		Y
Pcdhgc5	Y	N		Y
Itpripl1	Y	N		Y
Pycr1	Y	N		Y
Prr11	Y	N		Y
Zfp366	Y	N		Y
Arhgap11a	Y	N		Y
E2f2	Y	N		Y
Nr2e1	Y	N		Y
Chaf1b	Y	N		Y
Fam177a	Y	N		Y
Mfge8	Y	N		Y
Slamf9	Y	N		Y
Acsf2	Y	N		Y
Mef2c	Y	N		Y
Rps6ka4	Y	N		Y
Vip	Y	N		Y
Atr	Y	N		Y
Ttr	Y	N		Y
Reln	Y	N		Y
Hipk2	Y	N		Y
Kirrel2	Y	N		Y
Stxbp5l	Y	N		Y
Ltbp1	Y	N		Y
Tnfaip8l2	Y	N	Y
Malat1	Y	N	Y
Gpt	Y	N	Y
Lars2	Y	N	Y
BC035044	Y	N	Y
Kif1c	Y	N	Y
Mrc1	Y	N	Y
Fam111a	Y	N	Y
Hist1h2ae	Y	N	Y
mt-Atp6	Y	N	Y
P2ry12	Y	N	Y
Eps8	Y	N	Y
Pctp	Y	N	Y
Grm8	Y	N	Y
Stk17b	Y	N	Y
Crot	Y	N	Y
Il33	Y	N	Y
Dlgap3	Y	N	Y
Ccdc88a	Y	N	Y
Kiss1r	Y	N	Y
Map3k10	Y	N	Y
Arhgap33	Y	N	Y
Cnp	Y	N	Y
Mbp	Y	N	Y
Meis2	Y	N	Y
Meis2	Y	N	Y
Rasl10b	Y	N	Y
Pla2g7	Y	N	Y
Slpi	Y	N	Y
Dlgap2	Y	N	Y
Arpp21	Y	N	Y
Rapgef4	Y	N	Y
Enpp2	Y	N	Y
Cul4b	Y	N	Y
Dgkeos	Y	N	Y
Id3	Y	N	Y
Tuba1c	Y	N	Y
Ddit4l	Y	N	Y
Gatm	Y	N	Y
Marf1	Y	N	Y
Rgs20	Y	N	Y
Cdc42ep1	Y	N	Y
Palm	Y	N	Y
Trim12c	Y	N	Y
Hinfp	Y	N	Y
Serpine2	Y	N	Y
Zfp367	Y	N	Y
Akt2	Y	N	Y
Slc12a2	Y	N	Y
Trim12a	Y	N	Y
Socs7	Y	N	Y
Fmn1	Y	N	Y
Fgd2	Y	N	Y
Clic4	Y	N	Y
BC030867	Y	N	Y
Id4	Y	N	Y
Fgf11	Y	N	Y
Plxnb1	Y	N	Y
Hells	Y	N	Y
Dab2ip	Y	N	Y
Gp1bb	Y	N	Y
Stk40	Y	N	Y
Trim59	Y	N	Y
Rftn2	Y	N	Y
Dtx3l	Y	N	Y
Igf2	Y	N	Y
Hdac5	Y	N	Y
E2f1	Y	N	Y
Rpia	Y	N	Y
Lbr	Y	N	Y
Adcy1	Y	N	Y
E130114P18Rik	Y	N	Y
1700017B05Rik	Y	N	Y
Syn3	Y	N	Y
Kifc2	Y	N	Y
Pdzd4	Y	N	Y
Zmiz2	Y	N	Y
Prkcd	Y	N	Y
Lims1	Y	N	Y
Ankrd26	Y	N	Y
Rhoh	Y	N	Y
Cyb5d1	Y	N	Y
Litaf	Y	N	Y
Plk4	Y	N	Y
Hist1h2ac	Y	N	Y
Ezr	Y	N	Y
Mgmt	Y	N	Y
Hspb8	Y	N	Y
Pknox1	Y	N	Y
Ndrg1	Y	N	Y
Nfkb2	Y	N	Y
Prkaa2	Y	N	Y
Ubxn7	Y	N	Y
Srf	Y	N	Y
Sgsm2	Y	N	Y
Arpc1b	Y	N	Y
Ly86	Y	N	Y
Fat1	Y	N	Y
Samd4	Y	N	Y
Msn	Y	N	Y
Gdpd2	Y	N	Y
Crip1	Y	N	Y
Nsdhl	Y	N	Y
Il6st	Y	N	Y
Ptp4a3	Y	N	Y
Pcsk6	Y	N	Y
Fgf1	Y	N	Y
Swap70	Y	N	Y
Lrch4	Y	N	Y
Mlst8	Y	N	Y
Abcd1	Y	N	Y
Cd63	Y	N	Y
Rhog	Y	N	Y
Mvb12a	Y	N	Y
Rin2	Y	N	Y
Rmst	Y	N	Y
Cfh	Y	N	Y
Apod	Y	N	Y
Zfp358	Y	N	Y
Trp53inp1	Y	N	Y
Pnp	Y	N	Y
Reep6	Y	N	Y
C030006K11Rik	Y	N	Y
Nckap5	Y	N	Y
Cdk2ap1	Y	N	Y
Ttf1	Y	N	Y
Gnai2	Y	N	Y
Psd2	Y	N	Y
Ezh2	Y	N	Y
Hist1h1c	Y	N	Y
Dolpp1	Y	N	Y
Cpne3	Y	N	Y
Hmgb2	Y	N	Y
Xrcc5	Y	N	Y
Ppp1r16a	Y	N	Y
Ucp2	Y	N	Y
Tor1aip1	Y	N	Y
Sft2d2	Y	N	Y
Rps12	Y	N	Y
Acat3	Y	N	Y
Enho	Y	N	Y
Cntfr	Y	N	Y
Zfp341	Y	N	Y
Lca5	Y	N	Y
Scd3	Y	N	Y
Snx9	Y	N	Y
Rcan3	Y	N	Y
Galk1	Y	N	Y
Chaf1a	Y	N	Y
Yes1	Y	N	Y
Begain	Y	N	Y
Dyrk1b	Y	N	Y
Trp53bp2	Y	N	Y
Zadh2	Y	N	Y
Gdf11	Y	N	Y
Arl6ip6	Y	N	Y
Mospd2	Y	N	Y
Armcx6	Y	N	Y
Taf9	Y	N	Y
Fmn2	Y	N	Y
Wdr44	Y	N	Y
Npc2	Y	N	Y
Tsen34	Y	N	Y
Rpl27	Y	N	Y
Hist1h2bc	Y	N	Y
Agl	Y	N	Y
Dennd2a	Y	N	Y
Chd3	Y	N	Y
H2-D1	Y	N	Y
Txnip	Y	N	Y
Bard1	Y	N	Y
Scd1	Y	N	Y
Nmral1	Y	N	Y
Abhd4	Y	N	Y
Fam149b	Y	N	Y
Jagn1	Y	N	Y
Gmpr2	Y	N	Y
Mob1a	Y	N	Y
Syf2	Y	N	Y
Cnpy3	Y	N	Y
Sord	Y	N	Y
Zfp703	Y	N	Y
Rbck1	Y	N	Y
Ifi27	Y	N	Y
Eif3j1	Y	N	Y
Edem1	Y	N	Y
Dzip1	Y	N	Y
Zfp664	Y	N	Y
Ftl1	Y	N	Y
Nme2	Y	N	Y
Gstm5	Y	N	Y
Coa7	Y	N	Y
Dusp16	Y	N	Y
Apba1	Y	N	Y
Wdr89	Y	N	Y
Cdc42ep4	Y	N	Y
Zfp867	Y	N	Y
Mgat4b	Y	N	Y
Brpf3	Y	N	Y
Nop2	Y	N	Y
Cep250	Y	N	Y
Phc1	Y	N	Y
Spata13	Y	N	Y
Nenf	Y	N	Y
Prex1	Y	N	Y
Mycbp	Y	N	Y
Jade1	Y	N	Y
Stpg1	Y	N	Y
Idua	Y	N	Y
Tdrd3	Y	N	Y
Tprkb	Y	N	Y
Brix1	Y	N	Y
Pygb	Y	N	Y
Pigu	Y	N	Y
Foxo3	Y	N	Y
G6pc3	Y	N	Y
Crtc1	Y	N	Y
Mpdu1	Y	N	Y
Mpdu1	Y	N	Y
Pabpc1	Y	N	Y
Smpdl3a	Y	N	Y
Rps13	Y	N	Y
Cox15	Y	N	Y
Oxa1l	Y	N	Y
Ttll3	Y	N	Y
Oat	Y	N	Y
Lamp2	Y	N	Y
Med25	Y	N	Y
Hira	Y	N	Y
Eef1b2	Y	N	Y
Zfp568	Y	N	Y
Rps16	Y	N	Y
Bola2	Y	N	Y
AI506816	Y	N	Y
Ankrd40	Y	N	Y
Pink1	Y	N	Y
Wbp1	Y	N	Y
Slc6a8	Y	N	Y
Tmem134	Y	N	Y
Prcp	Y	N	Y
Iqsec2	Y	N	Y
Ptpn1	Y	N	Y
Dbndd1	Y	N	Y
Usp6nl	Y	N	Y
Lrp10	Y	N	Y
Sec61a1	Y	N	Y
Gpld1	Y	N	Y
Ppfia3	Y	N	Y
Eif2d	Y	N	Y
4930481A15Rik	Y	N	Y
Gas6	Y	N	Y
Tbccd1	Y	N	Y
Dnm2	Y	N	Y
Dnajc19	Y	N	Y
Scaf1	Y	N	Y
Nadk2	Y	N	Y
Hsd3b7	Y	N	Y
Fam102a	Y	N	Y
Rtn2	Y	N	Y
Plk3	Y	N	Y
Glb1	Y	N	Y
Limch1	Y	N	Y
Sh2b1	Y	N	Y
Cux1	Y	N	Y
Dnajc2	Y	N	Y
Usp21	Y	N	Y
Arxes2	Y	N	Y
Aldh6a1	Y	N	Y
Mars	Y	N	Y
Igbp1	Y	N	Y
Chmp1a	Y	N	Y
Bach2	Y	N	Y
Afg3l1	Y	N	Y
Fam184a	Y	N	Y
Mfap1b	Y	N	Y
Gas2l1	Y	N	Y
Serinc3	Y	N	Y
Zbtb14	Y	N	Y
Tdp1	Y	N	Y
U2af1l4	Y	N	Y
Sdhc	Y	N	Y
Prrc2a	Y	N	Y
Trak1	Y	N	Y
Nudc	Y	N	Y
Ski	Y	N	Y
Tmem151b	Y	N	Y
Phyhipl	Y	N	Y
Fbl	Y	N	Y
2700081O15Rik	Y	N	Y
Setd3	Y	N	Y
Cic	Y	N	Y
Eif4ebp2	Y	N	Y
Mreg	Y	N	Y
Dmwd	Y	N	Y
Bak1	Y	N	Y
Trmt112	Y	N	Y
Gas8	Y	N	Y
Mcl1	Y	N	Y
Bcr	Y	N	Y
Mn1	Y	N	Y
Arrdc3	Y	N	Y
Hipk1	Y	N	Y
Mpst	Y	N	Y
Ankrd13a	Y	N	Y
Zfp574	Y	N	Y
Csrnp2	Y	N	Y
Coil	Y	N	Y
Rsu1	Y	N	Y
Acadm	Y	N	Y
Dnajc27	Y	N	Y
Ttc7b	Y	N	Y
Gtf2e2	Y	N	Y
Cox7a2l	Y	N	Y
Sfxn1	Y	N	Y
Smarcal1	Y	N	Y
Tmem185b	Y	N	Y
Stat3	Y	N	Y
Abl1	Y	N	Y
Anp32e	Y	N	Y
Myh9	Y	N	Y
Pik3r1	Y	N	Y
Dad1	Y	N	Y
Qars	Y	N	Y
Tnrc18	Y	N	Y
Prr13	Y	N	Y
Rnf31	Y	N	Y
Slc25a33	Y	N	Y
Pomgnt1	Y	N	Y
Plekhm2	Y	N	Y
Cuta	Y	N	Y
Qdpr	Y	N	Y
Eif3h	Y	N	Y
Arid3a	Y	N	Y
Nup133	Y	N	Y
Pigq	Y	N	Y
Ryk	Y	N	Y
Evi5l	Y	N	Y
Ctsz	Y	N	Y
Rasa3	Y	N	Y
Shisa4	Y	N	Y
Kdm6b	Y	N	Y
Tmpo	Y	N	Y
Bloc1s1	Y	N	Y
Aaas	Y	N	Y
Psme1	Y	N	Y
